# Integrating explainable AI with multiomics systems biology and EHR data mining for personalized drug repurposing in Alzheimer’s disease

**DOI:** 10.1101/2025.03.24.644676

**Authors:** Mohammadsadeq Mottaqi, Pengyue Zhang, Lei Xie

## Abstract

Alzheimer’s disease (AD) is characterized by region- and patient-specific molecular heterogeneity, which hinders therapeutic design. In this study, we introduce PRISM-ML (PRecision-medicine using Interpretable Systems and Multiomics with Machine Learning), an open-source integrated analysis pipeline that combines interpretable machine learning with systems biology and electronic health record (EHR) data mining to elucidate the molecular diversity of AD and predict promising drug repurposing opportunities. First, we integrated and harmonized transcriptomic (bulk RNA-seq) and genomic (genome-wide association study) data from 2105 brain samples, each with matched data from the same individual (1363 AD patients, 742 controls; nine tissues), sourced from three independent studies. Random forest classifiers with SHapley Additive exPlanations (SHAP) identified patient-specific biomarkers; unsupervised clustering resolved 36 molecularly distinct “subtissues” (clusters of samples); and gene-gene co-expression networks prioritized 262 high-centrality bottleneck genes as putative regulators of dysregulated pathways. Next, knowledge graph-based drug repurposing predicted six FDA-approved drugs that simultaneously target multiple bottleneck genes and multiple AD-relevant pathways. Notably, in a large U.S. de-identified insurance-claims database (n = 364733), exposure to promethazine, one of the candidate drugs, was associated with a 57–62 % lower incidence of AD versus an active antihistamine comparator (adjusted hazard ratio 0.38; inverse-probability weighted 0.43; both p < 0.001), providing real-world support for its repurposing potential. In summary, PRISM-ML, as an explainable multi-omics analysis pipeline, is readily transferable to other complex diseases, advancing precision medicine.
