## Supplemental Table 1 for "Integrating explainable AI with multiomics systems biology and EHR data mining for personalized drug repurposing in Alzheimer’s disease"

Title: Subtissue-Specific Summary Statistics, Biomarker Sets, Genetic Drivers, Bottleneck Genes
Subtissue	Cohort/study	Total_Samples	Total_Subjects	Biomarker_Genes_Count	Genetic_Drivers_SNPs_Count	Genetic_Driver_Genes_Count	Intermediate_Genes_Count	Bottleneck_Genes_Count	Biomarker_Genes	Genetic_Drivers_SNPs	Genetic_Driver_Genes	Intermediate_Genes	Bottleneck_Genes
ACC_1	ROSMAP	4	4	46	120	29	2583	10	['SLC7A2', 'NWD1', 'LPL', 'SLC5A3', 'EMP3', 'LOC116435278', 'KCNJ10', 'LINC01736', 'GOLGA8B', 'MEIS3', 'CNTNAP5-DT', 'ADPGK-AS1', 'ARL17B', 'PCYOX1L', 'A2ML1', 'DHRS11', 'SMIM10L2A', 'EIF2AK3-DT', 'PPDPF', 'C2orf88', 'ZBTB16', 'WDR76', 'ENOSF1', 'COL9A1', 'PLPPR1', 'ADAMTS2', 'HBA2', 'APLN', 'HBB', 'HBA1', 'SLC16A6', 'IGSF3', 'MT1F', 'KANK2', 'PIRT', 'SLC6A9', 'EPCIP', 'IRS1', 'SLC25A48', 'ANGPT1…	['rs41281314', 'rs7917781', 'rs55717455', 'rs17125497', 'rs7161281', 'rs12887631', 'rs10467994', 'rs5022760', 'rs12915052', 'rs3816717', 'rs2306331', 'rs2306333', 'rs8036604', 'rs340005', 'rs339969', 'rs340029', 'rs340019', 'rs340025', 'rs168144', 'rs8033609', 'rs7166370', 'rs2414679', 'rs1563565', 'rs4775373', 'rs55870008', 'rs11071794', 'rs35103547', 'rs2046356', 'rs4776494', 'rs72741332', 'rs1…	['CR1', 'FERMT2', 'ZNF423', 'HLA-DQA1', 'KCNQ5', 'PLCG2', 'ABCA7', 'TRIP4', 'BLOC1S3', 'WIPI2', 'VPS53', 'RORA', 'CHRNE', 'WWOX', 'TET2', 'TMEM106B', 'CDH23', 'NFIC', 'ACE', 'CD2AP', 'SORL1', 'CASP8', 'HP1BP3', 'PPARGC1A', 'CNTNAP2', 'SPPL2A', 'CLU', 'AP4E1', 'RAB10']	['GALNT7', 'GBP1', 'SLC9A2', 'RPS2', 'RGS8', 'HPCA', 'PRICKLE1', 'PRLR', 'RIN1', 'MT-ND3', 'GRM2', 'STAT4', 'KCNAB3', 'LOC441239', 'ADA', 'GTF2IRD2', 'TC2N', 'FILIP1', 'CHN1', 'DPP3-DT', 'CRABP2', 'FSCN2', 'C8orf34-AS1', 'RAB3C', 'PROCR', 'PTGDR2', 'KCNQ1', 'PLCH2', 'AP1G2', 'FBXO5', 'DRD2', 'UNC13C', 'NCF2', 'SMPX', 'LILRB3', 'HEYL', 'LRRTM4', 'TMC2', 'SEMA3D', 'SPEG', 'SERPINE1', 'C9orf50', 'HH…	['COL19A1', 'CTSK', 'KEL', 'LOC105371735', 'LOC107986669', 'MEI1', 'SMPX', 'TNFSF13B', 'ZCCHC24', 'ZNF837']
ACC_2	ROSMAP	18	18	21	114	31	611	3	['SLC5A3', 'TRIP10', 'LINC01736', 'GAREM2', 'B3GAT1-DT', 'PCYOX1L', 'A2ML1', 'ROBO2', 'SPRED3', 'SLC4A11', 'VGF', 'SVOP', 'MDGA1', 'CSRP1', 'ITGA10', 'KANK2', 'MDH1B', 'SLC25A48', 'RBM3', 'SMIM10L2B', 'S100A4']	['rs7903757', 'rs12572738', 'rs10999979', 'rs4752829', 'rs4944550', 'rs17817690', 'rs694353', 'rs72951266', 'rs7938033', 'rs17745105', 'rs680119', 'rs11234513', 'rs17745153', 'rs72963077', 'rs8035635', 'rs9920753', 'rs12913259', 'rs11630054', 'rs5022760', 'rs12915052', 'rs10152230', 'rs12438326', 'rs8035452', 'rs12915708', 'rs4774375', 'rs9922046', 'rs7203818', 'rs9927556', 'rs2356612', 'rs804532…	['PICALM', 'CR1', 'MAP1B', 'BIN1', 'TMEM170B', 'ZNF423', 'KCNQ5', 'SNCA', 'ABI3', 'PLCG2', 'GPNMB', 'AP2A1', 'RORA', 'CHRNE', 'WWOX', 'NDUFAF6', 'TET2', 'CDH23', 'NFIC', 'ACE', 'NME8', 'TP53INP1', 'SPI1', 'CASP8', 'PPARGC1A', 'UNC5C', 'CNTNAP2', 'INPP5D', 'EPG5', 'SPPL2A', 'RABEP1']	['SLC9A2', 'TRIM5', 'ANO6', 'DACH1', 'HPCA', 'MAN1A1', 'ENDOU', 'PRLR', 'RIT2', 'C1R', 'PCDHGC3', 'RUSC1', 'LOC729732', 'BAMBI', 'RIN1', 'MS4A6A', 'LRP10', 'VAT1L', 'BICDL1', 'PDE1B', 'GNAL', 'PLXNA4', 'HLA-DOA', 'SMIM10L2B', 'SLC6A15', 'SLC25A35', 'SERPINA5', 'PCDHAC1', 'THBS2', 'PHGDH', 'MS4A14', 'KREMEN1', 'ATXN7L3', 'LPL', 'NEXN', 'PARP8', 'KCNQ1', 'CYTL1', 'PLCH2', 'AP1G2', 'ACSBG1', 'PANX2'…	['FRMPD4', 'TGFA', 'WWTR1']
ACC_3	ROSMAP	11	11	18	128	36	631	15	['KANK2', 'A2ML1', 'SVOP', 'ITPKB', 'CSRP1', 'SLC6A12', 'KCNJ10', 'TRIP10', 'SPRED3', 'GAREM2', 'PRELP', 'IGSF3', 'SSC5D', 'PCP4L1', 'SMIM10L2B', 'AQP6', 'S100A4', 'VGF']	['rs4747187', 'rs10902249', 'rs693458', 'rs545213', 'rs62622819', 'rs17125924', 'rs3025786', 'rs17128308', 'rs34250553', 'rs7158400', 'rs34180624', 'rs12878418', 'rs12881735', 'rs7150406', 'rs1963497', 'rs17270446', 'rs8042228', 'rs12912233', 'rs12918288', 'rs11642742', 'rs12448731', 'rs55942317', 'rs9923589', 'rs17281813', 'rs2292155', 'rs4785187', 'rs752894', 'rs6500257', 'rs73577318', 'rs20479…	['PICALM', 'SHARPIN', 'MAP1B', 'BIN1', 'FERMT2', 'ZNF423', 'ZYX', 'HLA-DQA1', 'AP4M1', 'TBC1D7', 'CLNK', 'AP2A2', 'RERE', 'WIPI2', 'VPS53', 'ERN1', 'RORA', 'WWOX', 'NDUFAF6', 'PTK2B', 'TET2', 'CDH23', 'NRF1', 'TREML2', 'ACE', 'TP53INP1', 'SORL1', 'ENAH', 'CNN2', 'SLC24A4', 'PPARGC1A', 'UNC5C', 'CNTNAP2', 'RABEP1', 'PSEN1', 'RAB10']	['APP', 'GALNT12', 'ANTKMT', 'NDRG1', 'RGS8', 'ANO6', 'MAN1A1', 'PPM1L', 'ANKRD29', 'EPHX1', 'MIR3667HG', 'SCN11A', 'TGIF1', 'ROM1', 'MCAM', 'TEX15', 'HVCN1', 'RIN1', 'FAM229A', 'KCNAB3', 'SCN5A', 'LRP10', 'LENG9', 'PDE1B', 'PLXNA4', 'ARID5B', 'CA10', 'B3GAT1-DT', 'DCAF12L2', 'KCNF1', 'MS4A14', 'SLC25A48', 'LYPD5', 'PARP8', 'LAMB2', 'CD22', 'GALNT6', 'RTN4RL1', 'S100A8', 'EVC', 'SPTBN5', 'ACSBG1'…	['ADAMTS1', 'ANO6', 'CFAP300', 'CYBA', 'DCAF12L2', 'DCDC1', 'DLX6', 'FJX1', 'KCNV1', 'LENG9', 'MIR3667HG', 'PDE1B', 'PLPP3', 'XK', 'ZYX']
ACC_4	ROSMAP	21	21	12	93	28	227	7	['KANK2', 'DUSP1', 'A2ML1', 'PIRT', 'SLC5A3', 'EPCIP', 'SLC25A48', 'TRIP10', 'ST6GAL2', 'SSC5D', 'B3GAT1-DT', 'VGF']	['rs10999882', 'rs74147331', 'rs74147345', 'rs2305211', 'rs10999955', 'rs3747862', 'rs3802708', 'rs41281338', 'rs45583140', 'rs773125', 'rs11621581', 'rs4347561', 'rs2402168', 'rs45587635', 'rs4900130', 'rs4900131', 'rs4900134', 'rs4594196', 'rs974066', 'rs41356552', 'rs1318929', 'rs2279357', 'rs12917295', 'rs7173655', 'rs41556118', 'rs4986873', 'rs6495096', 'rs12442401', 'rs28681535', 'rs7353028…	['CYP11A1', 'ZNF423', 'HLA-DQA1', 'SUOX', 'KCNQ5', 'SNCA', 'TBC1D7', 'PLCG2', 'CLNK', 'FUS', 'VPS53', 'RORA', 'APP', 'WWOX', 'APOE', 'CDH23', 'NFIC', 'NRF1', 'NME8', 'CASP8', 'SLC24A4', 'PPARGC1A', 'UNC5C', 'CNTNAP2', 'INPP5D', 'EPG5', 'RABEP1', 'CLU']	['NUDT4', 'GALNT12', 'SYP', 'SELENOP', 'WDR49', 'ATP1B1', 'UACA', 'ITGAM', 'IL1RAPL2', 'CHST3', 'SATB2', 'SOWAHB', 'HGF', 'ARHGAP39', 'ODAD3', 'ENDOU', 'SULF1', 'CD74', 'CBLN4', 'KCTD4', 'PCDHGC4', 'PRLR', 'ZNF25', 'BNC2', 'PDLIM5', 'LAMC2', 'CIITA', 'TNFRSF21', 'SCN2A', 'WNT9A', 'C7orf25', 'SERPINI1', 'VIM', 'CA8', 'TC2N', 'COCH', 'LINC01088', 'IFITM3', 'ICAM1', 'SCG2', 'CACNG4', 'RHOC', 'ACP5',…	['AKAP5', 'GNG12', 'LIFR', 'PDLIM5', 'SLC4A10', 'SULF1', 'WDR49']
CBE_1	MAYO	7	7	28	18	9	489	12	['SLC7A2', 'NWD1', 'AHNAK', 'SLC5A3', 'APLNR', 'GMPR', 'TRIP10', 'KCNJ10', 'PHYHD1', 'SLCO4A1', 'SSC5D', 'SNAP25-AS1', 'PRKX', 'SLC6A12', 'BEX5', 'FKBP5', 'SLC4A11', 'VGF', 'DUSP1', 'SVOP', 'TEAD2', 'KANK2', 'PIRT', 'NRIP2', 'SLC25A48', 'PRELP', 'ANGPT1', 'RBM3']	['rs7667050', 'rs7268', 'rs2074613', 'rs34022566', 'rs108621', 'rs175049', 'rs108622', 'rs398896', 'rs424120', 'rs175077', 'rs4775319', 'rs974310', 'rs11071738', 'rs8045324', 'rs16948711', 'rs12149527', 'rs17648647', 'rs11209']	['MLH3', 'ZNF423', 'PPARGC1A', 'HBEGF', 'RORA', 'CNTNAP2', 'WWOX', 'RABEP1', 'APH1B']	['WFIKKN2', 'SAMD11', 'SIGLEC14', 'ST8SIA6', 'CDK5R1', 'PIRT', 'AIRE', 'IL1RL2', 'TDRD9', 'MSH2-OT1', 'C2orf74', 'TTC9B', 'CBLN4', 'CRISPLD1', 'HSPA5', 'H4C9', 'IL16', 'TGIF1', 'PNMA3', 'ZNF726', 'HVCN1', 'STX1B', 'UTY', 'NGFR', 'LINC02615', 'NOS2', 'CFAP276', 'GPR22', 'CYP7B1', 'PDE1B', 'NCALD', 'SLC6A9', 'PLCXD3', 'NGB', 'MIR1249', 'RAD51AP2', 'ALK', 'ZNF813', 'ACP5', 'MEIS1', 'SLC27A2', 'ARID5…	['CCDC150', 'CGAS', 'FLI1', 'HBEGF', 'LIX1', 'MLH3', 'PHEX', 'PPARGC1A', 'PTTG1IP', 'RABEP1', 'WWOX', 'ZNF423']
CBE_2	MAYO	4	4	56	45	16	1640	9	['SLC7A2', 'GPRASP2', 'AHNAK', 'THCAT155', 'NWD1', 'SLC5A3', 'EMP3', 'SAMD4A', 'KCNJ10', 'TRIP10', 'LINC01736', 'GAREM2', 'SLCO4A1', 'MEIS3', 'MIR9-1HG', 'GFOD1', 'PCYOX1L', 'LINC01310', 'A2ML1', 'NPNT', 'DHRS11', 'KCNE4', 'EIF2AK3-DT', 'SPRED3', 'ARMCX5', 'C2orf88', 'DUSP1', 'WDR76', 'SVOP', 'GOLGA7B', 'CSRP1', 'DDIT4L', 'HBA2', 'TEAD2', 'RAPGEF4', 'PLK4', 'HBA1', 'CD38', 'SLC16A6', 'MILIP', 'IT…	['rs974711', 'rs4704187', 'rs1564926', 'rs6915993', 'rs6916578', 'rs9473132', 'rs9463339', 'rs9369714', 'rs9369715', 'rs978448', 'rs1352029', 'rs2275446', 'rs923146', 'rs9395287', 'rs6928101', 'rs4720530', 'rs9641855', 'rs11773362', 'rs4726900', 'rs10243319', 'rs4296960', 'rs2373284', 'rs2373285', 'rs2888540', 'rs10264127', 'rs2214681', 'rs867230', 'rs748113', 'rs10790449', 'rs2614789', 'rs114712…	['CDH23', 'FUS', 'ZNF423', 'WIPI2', 'AP4E1', 'NRF1', 'CNTNAP2', 'CLU', 'WWOX', 'PLCG2', 'SNCA', 'SORL1', 'KCNQ5', 'ANKRD31', 'CD2AP', 'AP2A1']	['APP', 'MICB', 'MT1X', 'FGF5', 'IL1RAPL2', 'EEF1DP4', 'RGS8', 'LOC100506474', 'LNC-LBCS', 'PPM1L', 'ANKRD29', 'LOC283731', 'PRLR', 'PRICKLE1', 'NRP1', 'LINC00921', 'TNFRSF21', 'NT5DC3', 'SSBP3', 'GRM2', 'BICDL1', 'ADA', 'LENG9', 'RGS14', 'NEFH', 'AEBP1', 'TC2N', 'NOX5', 'ADAM10', 'OBSCN-AS1', 'SERPINA5', 'CRABP2', 'ANGPTL4', 'ZIM2', 'COL10A1', 'AP4M1', 'CIMAP3', 'C8orf34-AS1', 'KCNN4', 'PROCR', …	['ADGRL1-AS1', 'ATOH8', 'BEND6', 'CNTNAP2', 'CYGB', 'HLA-DPA1', 'IQGAP1', 'KLF16', 'LINC00877']
CBE_3	MAYO	5	5	41	12	6	460	11	['GPRASP2', 'AHNAK', 'SCG2', 'SLC5A3', 'EMP3', 'SAMD4A', 'KCNJ10', 'TRIP10', 'GAREM2', 'PCYOX1L', 'SLC39A11', 'DDX11', 'SLC6A12', 'EIF2AK3-DT', 'ARMCX5', 'C2orf88', 'TTTY14', 'SLC4A11', 'SVOP', 'FBLN2', 'MDGA1', 'GOLGA7B', 'PPEF1', 'ITGA10', 'IGSF3', 'MT1F', 'KANK2', 'MDH1B', 'PIRT', 'SLC6A9', 'EPCIP', 'SPATA31H1', 'NRIP2', 'PRELP', 'ANGPT1', 'GLI1', 'LNCOC1', 'RBM3', 'SMIM10L2B', 'AQP6', 'INHBA-…	['rs7919533', 'rs10902249', 'rs340019', 'rs340025', 'rs168144', 'rs57752020', 'rs7192509', 'rs7192535', 'rs56215311', 'rs7199941', 'rs7189462', 'rs2455069']	['CDH23', 'AP2A2', 'RORA', 'CD33', 'PLCG2', 'IL34']	['SAMD11', 'SIGLEC14', 'ARSL', 'PTPRT', 'LINC02610', 'PTPRT-DT', 'EIF4E1B', 'ELOVL2-AS1', 'ENDOU', 'FREM3', 'SSTR3', 'ZBTB8B', 'PNMA3', 'WNT16', 'METTL27', 'MT-ND3', 'NT5DC3', 'TBR1', 'MEGF10', 'GSTT2B', 'VAT1L', 'SOX1-OT', 'NCF4', 'AEBP1', 'NEFH', 'FBLL1', 'PLCXD3', 'SMIM10L2B', 'ADPRH', 'EPOP', 'LINC02236', 'ANKDD1B', 'HBQ1', 'CCDC80', 'H2AJ', 'ZIM2', 'LINC00327', 'TMEM182', 'GINS1', 'PSMB10', …	['ABTB3', 'ADAM12', 'CEND1', 'KCNQ5', 'LOC105372432', 'LRMDA', 'MLLT11', 'NRSN2', 'TEX29', 'TRIM58', 'ZBTB8B']
CBE_4	MAYO	2	2	80	20	8		0	['ANGPT2', 'PTPRU', 'CHST6', 'PADI2', 'ADPGK-AS1', 'ENPEP', 'EGR4', 'SPRED3', 'DUSP6', 'PDE10A', 'SLC4A11', 'RALY-AS1', 'SVOP', 'SCIN', 'HBA2', 'LRRC55', 'DUSP4', 'APOBR', 'ITGA10', 'IGSF3', 'MT1F', 'PIRT', 'SST', 'PFKP', 'RBM3', 'AQP6', 'JAG1', 'SLC5A3', 'EMP3', 'LINC01736', 'GAREM2', 'SSC5D', 'ARL17B', 'MPO', 'EIF2AK3-DT', 'MDGA1', 'ITPKB', 'RHCE', 'NRIP2', 'ANGPT1', 'RRAD', 'PCP4L1', 'TRIM47',…	['rs541464', 'rs7562227', 'rs6419133', 'rs3807570', 'rs4615479', 'rs4615480', 'rs2074715', 'rs2710102', 'rs2708240', 'rs12883151', 'rs4904871', 'rs12588868', 'rs8050128', 'rs1124356', 'rs9934030', 'rs4333', 'rs4353', 'rs4362', 'rs4363', 'rs1055086']	['HP1BP3', 'ACE', 'BIN1', 'UNC5C', 'CNTNAP2', 'WWOX', 'PLCG2', 'SLC24A4']	[]	[]
DLFPC_1	ROSMAP	19	19	26	84	31	820	11	['SDSL', 'THCAT155', 'SCG2', 'LPL', 'PTPRU', 'ALDH1A1', 'GFOD1', 'SNAP25-AS1', 'ROBO2', 'PDE10A', 'FANCE', 'SLC4A11', 'WDR76', 'FBLN2', 'ADAMTS2', 'RIDA', 'CD38', 'APOBR', 'SLC6A9', 'IRS1', 'KCNF1', 'NRIP2', 'SST', 'TTC23-AS1', 'AQP6', 'INHBA-AS1']	['rs1227078', 'rs1227075', 'rs1227069', 'rs41281308', 'rs1227062', 'rs11039359', 'rs11602339', 'rs61654484', 'rs2298813', 'rs6589885', 'rs11218343', 'rs62622819', 'rs12017777', 'rs7161323', 'rs12887631', 'rs9888615', 'rs17128291', 'rs12900430', 'rs6500234', 'rs1079572', 'rs12716850', 'rs8056446', 'rs12716852', 'rs12716869', 'rs1424110', 'rs9944338', 'rs4354929', 'rs4294811', 'rs9934030', 'rs74050…	['FNBP4', 'TACR3', 'CR1', 'MAP1B', 'PILRA', 'FERMT2', 'ZNF423', 'ABI3', 'PLCG2', 'ABCA7', 'CLNK', 'CD33', 'RERE', 'HBEGF', 'APP', 'WWOX', 'PTK2B', 'APOE', 'CDH23', 'ACE', 'CD2AP', 'TP53INP1', 'SORL1', 'CASP8', 'ALPK2', 'SLC24A4', 'PRKD3', 'PPARGC1A', 'CNTNAP2', 'EPG5', 'SPPL2A']	['APP', 'SMPD4P1', 'PTPRT', 'RPS2', 'HLA-DMB', 'ERBB3', 'ANO6', 'DACH1', 'SDS', 'ENDOU', 'MXRA5', 'PRLR', 'RIT2', 'PCDHGC3', 'SSTR3', 'ZBTB8B', 'BAMBI', 'PAK1', 'MC1R', 'MCAM', 'PLCXD2', 'IL12A-AS1', 'FAM229A', 'STAT4', 'VAT1L', 'MS4A6A', 'LOC105371735', 'RGS14', 'CASZ1', 'PLXNA4', 'USP43', 'RSPH4A', 'LOXL4', 'CRABP2', 'KCNT1', 'THBS2', 'LINC01265', 'ALPL', 'ENO2', 'CUX2', 'TMEM200A', 'KREMEN1', …	['DLC1', 'GPR37', 'LNX1', 'MDH1', 'NEFM', 'OLFM3', 'PAK1', 'PARD3', 'PTPRT', 'SCN8A', 'SH3GL2']
DLFPC_2	ROSMAP	19	19	26	163	39	793	5	['SLC7A2', 'THCAT155', 'SCG2', 'PTPRU', 'LPL', 'SLC5A3', 'C4orf19', 'LOC116435278', 'GFOD1', 'MOXD1', 'SNAP25-AS1', 'ROBO2', 'PDE10A', 'ZBTB16', 'ADAMTS2', 'SLC16A6', 'MDH1B', 'RHCE', 'EPCIP', 'KCNF1', 'SLC25A48', 'SST', 'CHRDL1', 'PFKP', 'PCP4L1', 'PRMT8']	['rs1125168', 'rs12266801', 'rs10999947', 'rs1234887', 'rs1227040', 'rs41281330', 'rs10823843', 'rs41281340', 'rs11000015', 'rs2394840', 'rs61654484', 'rs12280714', 'rs61972176', 'rs7161323', 'rs12887631', 'rs9888615', 'rs7177678', 'rs4594196', 'rs782908', 'rs8039380', 'rs12899002', 'rs2279357', 'rs7173655', 'rs41556118', 'rs4986873', 'rs11632698', 'rs6495096', 'rs12442401', 'rs28681535', 'rs9927…	['FNBP4', 'TACR3', 'CYP11A1', 'CCDC6', 'BIN1', 'FERMT2', 'ZNF423', 'ZYX', 'HLA-DQA1', 'AP4M1', 'KCNQ5', 'SNCA', 'ABI3', 'PLCG2', 'GPNMB', 'TRIP4', 'WIPI2', 'VPS53', 'LRRC25', 'NSF', 'RORA', 'APP', 'WWOX', 'APOE', 'CDH23', 'NFIC', 'TREML2', 'WDR12', 'ACE', 'NME8', 'SORL1', 'CASP8', 'PPARGC1A', 'ADAM10', 'CNTNAP2', 'INPP5D', 'IL34', 'EPG5', 'PLCH1']	['APP', 'GALNT12', 'TBC1D16', 'ANTKMT', 'RPS2', 'NOS1', 'IL1RAPL2', 'PTPN5', 'CIMAP1B', 'SDS', 'MAN1A1', 'PPM1L', 'PRICKLE1', 'MAP7D2', 'SLCO4A1', 'PCDHGC3', 'SSTR3', 'PAK1', 'STX1B', 'PLCXD2', 'GRM2', 'KCNAB3', 'PRSS3', 'NEFH', 'GNAL', 'FTCD', 'TC2N', 'PIEZO2', 'SLC6A9', 'CISH', 'OBSCN-AS1', 'RTN4R', 'SHARPIN', 'ERICH2-DT', 'KCNT1', 'ANGPTL4', 'GRIK1', 'SPRY4', 'ENO2', 'SLC25A48', 'SERF1B', 'DRC…	['ELOVL4', 'FGF12', 'NMNAT2', 'PNMA5', 'RAB3A']
DLFPC_3	ROSMAP	37	37	15	132	33	348	5	['THCAT155', 'SCG2', 'PIRT', 'LPL', 'PTPRU', 'INSYN2A', 'KCNF1', 'ROBO2', 'NGB', 'LOC116435278', 'SST', 'PFKP', 'PDE10A', 'GFOD1', 'CD38']	['rs72777665', 'rs41281302', 'rs7902757', 'rs2017549', 'rs6591561', 'rs1809125', 'rs73595277', 'rs9740181', 'rs108621', 'rs175049', 'rs28757060', 'rs108622', 'rs398896', 'rs424120', 'rs13712', 'rs175057', 'rs45622433', 'rs3742780', 'rs17782839', 'rs28756986', 'rs61755655', 'rs11621581', 'rs7172011', 'rs9920577', 'rs7183955', 'rs2279293', 'rs2279292', 'rs10519067', 'rs10519068', 'rs34986765', 'rs1…	['APOC1', 'MS4A4A', 'TMEM170B', 'MLH3', 'ZNF423', 'HLA-DQA1', 'AP4M1', 'SNCA', 'CLNK', 'WIPI2', 'VPS53', 'ERN1', 'USP6NL', 'RORA', 'APP', 'CHRNE', 'WWOX', 'PTK2B', 'APOE', 'TMEM106B', 'CDH23', 'ACE', 'NME8', 'CD2AP', 'SORL1', 'ENAH', 'ALPK2', 'SLC24A4', 'PPARGC1A', 'UNC5C', 'CNTNAP2', 'INPP5D', 'CLU']	['APP', 'CDKN1C', 'ST18', 'CDK5R1', 'PTPRT', 'PTPN5', 'ODAD3', 'PPM1L', 'CBLN4', 'GNG2', 'SSTR3', 'STX1B', 'ENC1', 'ATP2B2', 'TBR1', 'GLRA3', 'STAT4', 'VAT1L', 'LRP10', 'RGS14', 'PDE1B', 'NCALD', 'PLXNA4', 'IRS1', 'SCG2', 'EPOP', 'DIRAS2', 'AMER3', 'CUX2', 'ENPP6', 'VSNL1', 'YBX3', 'PRDM16-DT', 'PLPP2', 'GNAI1', 'BRSK2', 'HYCC2', 'ANO3', 'NRIP2', 'STAMBPL1', 'FLRT2-AS1', 'GLIPR1', 'PDE1A', 'ADAMT…	['DCLK1', 'IL1RAP', 'KIAA1549L', 'PGAP4', 'STX1B']
DLFPC_4	ROSMAP	18	18	31	107	33	811	4	['SLC7A2', 'THCAT155', 'SCG2', 'LPL', 'PTPRU', 'SAMD4A', 'LOC116435278', 'PADI2', 'SLCO4A1', 'HSPB7', 'CRH', 'GFOD1', 'ROBO2', 'SLC6A12', 'EIF2AK3-DT', 'SPRED3', 'PDE10A', 'FANCE', 'VGF', 'GAD1', 'ADAMTS2', 'CD38', 'KANK2', 'MDH1B', 'IRS1', 'KCNF1', 'EPCIP', 'SST', 'TTC23-AS1', 'PCP4L1', 'PRMT8']	['rs71012280', 'rs3802716', 'rs748113', 'rs10999992', 'rs4747187', 'rs12415873', 'rs10762476', 'rs10762477', 'rs41281328', 'rs41281330', 'rs45522532', 'rs11818398', 'rs10769256', 'rs12801188', 'rs10437655', 'rs896817', 'rs55957907', 'rs2293579', 'rs10838709', 'rs12807014', 'rs11039364', 'rs6591561', 'rs1809125', 'rs773125', 'rs1689510', 'rs997154', 'rs61755655', 'rs11071539', 'rs2899663', 'rs4774…	['FNBP4', 'CR1', 'MAP1B', 'MS4A4A', 'MLH3', 'ZNF423', 'SUOX', 'KCNQ5', 'TBC1D7', 'ABI3', 'PLCG2', 'ABCA7', 'CLNK', 'RERE', 'VPS53', 'RORA', 'WWOX', 'TET2', 'TMEM106B', 'CDH23', 'TREML2', 'ACE', 'NME8', 'C14orf93', 'SPI1', 'CASP8', 'ALPK2', 'UNC5C', 'CNTNAP2', 'INPP5D', 'IL34', 'EPG5', 'PSMC3']	['APP', 'WFIKKN2', 'ANTKMT', 'IL10RA', 'CIMAP1B', 'MIR219A2HG', 'MSR1', 'SLC26A2', 'ANO6', 'SDS', 'MAN1A1', 'PRICKLE1', 'EPHX1', 'SLCO4A1', 'CLDN11', 'PCDHGC3', 'RUSC1', 'TNFRSF21', 'NT5DC3', 'GRM2', 'STAT4', 'LOC441239', 'MS4A6A', 'AOAH', 'CYP7B1', 'OSTM1-AS1', 'AEBP1', 'USP43', 'PLCXD3', 'HLA-DOA', 'OBSCN-AS1', 'RSPH4A', 'LOXL4', 'TLR6', 'CD248', 'CCR5', 'ANGPTL4', 'H2AJ', 'THBS2', 'IL12RB1', '…	['BASP1', 'FGF12', 'NRXN1', 'SULT4A1']
FP_1	MSBB	18	18	4	16	9	40	4	['EPCIP', 'LINC00499', 'PIRT', 'SLC5A3']	['rs2276579', 'rs72481904', 'rs11682128', 'rs34485863', 'rs2439537', 'rs700494', 'rs999885', 'rs1053266', 'rs12453', 'rs8050128', 'rs7199110', 'rs8045964', 'rs1143686', 'rs12445580', 'rs11558129', 'rs3752240']	['TBC1D7', 'BIN1', 'AP4M1', 'MS4A6A', 'WWOX', 'ABCA7', 'PLCG2', 'VPS53']	['NWD1', 'LDLRAD4-AS1', 'STARD3', 'PALD1', 'RYR3', 'SULT1C4', 'PTPRC', 'CD74', 'ZNF578', 'ECHDC2', 'FAM182A', 'SLC16A9', 'NPL', 'STON2', 'KCNH8', 'FTCD', 'PLXNB1', 'SLC5A11', 'BIN1', 'SYT15B', 'SP110', 'FGF1', 'RAVER2', 'CSF2RB', 'PPP1R14A', 'EEIG1', 'CACNA1H', 'RASGRP3', 'ZNF516', 'SLC25A23', 'DOCK5', 'GLI1', 'AQP1', 'PLEKHG3', 'SPATA25', 'BCR', 'SYTL4', 'LPCAT2', 'HEPACAM', 'BVES']	['ECHDC2', 'FGF1', 'KCNH8', 'STON2']
FP_2	MSBB	30	30	6	26	7	33	3	['SLC5A3', 'ANGPT1', 'SSC5D', 'LINC00499', 'S100A4', 'VGF']	['rs7558000', 'rs7558001', 'rs6720741', 'rs4571051', 'rs2946385', 'rs56128139', 'rs41276027', 'rs1882094', 'rs1053265', 'rs3802720', 'rs3802719', 'rs3802718', 'rs1227051', 'rs7232', 'rs12453', 'rs583791', 'rs1699102', 'rs1614735', 'rs7144273', 'rs12912286', 'rs12916010', 'rs7163162', 'rs12437955', 'rs6069753', 'rs428785', 'rs434857']	['CDH23', 'ADAM10', 'BIN1', 'NME8', 'MS4A6A', 'SORL1']	['SELENOP', 'HAPLN2', 'ANO6', 'THBS1', 'FREM3', 'COL8A1', 'KCNA2', 'PDLIM5', 'COL6A2', 'HSDL2', 'IL33', 'EGF', 'ARAP2', 'NELL1', 'KCNC2', 'NPC2', 'RAB27B', 'MGP', 'NTNG2', 'LOC401312', 'NMRK1', 'FCGR3A', 'ETNPPL', 'MXRA8', 'ITGA5', 'KCNMA1', 'TBL1X', 'PTMA', 'HSPG2', 'CABYR', 'C1orf216', 'ZNF670', 'CD109']	['KCNC2', 'KCNMA1', 'MGP']
FP_3	MSBB	36	33	5	28	6	20	7	['NWD1', 'PIRT', 'LINC00499', 'CNTNAP5-DT', 'SLC4A11']	['rs1060743', 'rs144181925', 'rs140053128', 'rs8192678', 'rs3734212', 'rs199348', 'rs199347', 'rs199355', 'rs6945709', 'rs1030526', 'rs1053265', 'rs3802720', 'rs3802719', 'rs3802718', 'rs41305045', 'rs6497404', 'rs8046424', 'rs3809983', 'rs3809982', 'rs3809981', 'rs55910046', 'rs4940404', 'rs3809973', 'rs3809972', 'rs3809971', 'rs3809970', 'rs9962203', 'rs2302220']	['CDH23', 'GPNMB', 'BIN1', 'KCNQ5', 'ALPK2']	['ACACB', 'PLXNB1', 'APLNR', 'TMT1A', 'SPP1', 'OAF', 'SPATA13', 'ITGB4', 'EDIL3', 'PDLIM5', 'PEX5L', 'DLGAP2', 'NOTCH1', 'ITGA2', 'PSD2', 'CARNS1', 'PLEKHM2', 'CHST6', 'NECAB1', 'CYBB']	['ACACB', 'CHST6', 'EDIL3', 'NWD1', 'OAF', 'PLXNB1', 'PSD2']
FP_4	MSBB	16	15	31	27	8	331	11	['SLC7A2', 'NWD1', 'AHNAK', 'SLC5A3', 'EMP3', 'GMPR', 'PHYHD1', 'COL24A1', 'SSC5D', 'MEIS3', 'NPNT', 'DHRS11', 'ROBO2', 'A4GALT', 'FKBP5', 'VGF', 'DUSP1', 'SVOP', 'ITPKB', 'PPEF1', 'ST6GAL2', 'IGSF3', 'PIRT', 'EPCIP', 'KCNF1', 'SLC25A48', 'PRELP', 'ANGPT1', 'LINC00499', 'PCP4L1', 'INHBA-AS1']	['rs11121172', 'rs1058766', 'rs2784735', 'rs13596', 'rs2252865', 'rs2302650', 'rs2160394', 'rs1135173', 'rs3733212', 'rs2276322', 'rs199347', 'rs1122598', 'rs2293479', 'rs2405442', 'rs882206', 'rs10999947', 'rs7232', 'rs12453', 'rs583791', 'rs560573', 'rs1143686', 'rs1143688', 'rs196912', 'rs196939', 'rs196940', 'rs436525', 'rs400852']	['RERE', 'PILRA', 'CDH23', 'GPNMB', 'AP4M1', 'MS4A6A', 'PLCG2']	['ATG9B', 'FGF5', 'PTPRT', 'PTPN6', 'KHDRBS2', 'CEDORA', 'MSR1', 'MSH2-OT1', 'H4C9', 'PRICKLE1', 'ZBTB8B', 'SEMA3F', 'NEFM', 'NGFR', 'PLCXD2', 'STAT4', 'SYTL1', 'LOC441239', 'LYZ', 'AEBP1', 'NCALD', 'ZDHHC12', 'ASIC2', 'JAM3', 'GLI2', 'EPOP', 'ACP5', 'KCNT1', 'IL12RB1', 'NOS1AP', 'EMILIN1', 'CELSR1', 'HIF3A', 'LINC02072', 'LPL', 'LAMB2', 'ERN1', 'FOXO6', 'ABRACL', 'PRDM16-DT', 'PAIP2B', 'LOC10537…	['ABCG4', 'BEST1', 'EVI2A', 'FOLH1', 'HEPACAM', 'PDK4', 'PLEKHB1', 'PRDM16-DT', 'SOX2-OT', 'SSPOP', 'TMEM144']
IFG_1	MSBB	25	23	36	22	11	281	7	['ANGPT2', 'GPRASP2', 'AHNAK', 'SCG2', 'NWD1', 'SAMD4A', 'LOC116435278', 'KCNJ10', 'TRIP10', 'GAREM2', 'STEAP3', 'SSC5D', 'HSPB7', 'CNTNAP5-DT', 'PCYOX1L', 'LTF', 'NPNT', 'ROBO2', 'BEX5', 'FKBP5', 'SLC4A11', 'VGF', 'DUSP1', 'SVOP', 'ITPKB', 'CSRP1', 'ST6GAL2', 'IGSF3', 'KANK2', 'PIRT', 'SLC25A48', 'ANGPT1', 'LINC00499', 'PCP4L1', 'S100A4', 'PRMT8']	['rs1889854', 'rs2784735', 'rs2392221', 'rs2276579', 'rs2454206', 'rs3734212', 'rs199348', 'rs199355', 'rs3816419', 'rs2405442', 'rs6945709', 'rs12912286', 'rs12916010', 'rs12437955', 'rs4774310', 'rs3813905', 'rs2276149', 'rs9807377', 'rs2230233', 'rs1791235', 'rs4147935', 'rs12459419']	['RERE', 'PILRA', 'ADAM10', 'TET2', 'BIN1', 'DSG2', 'NME8', 'CD33', 'ABCA7', 'KCNQ5']	['GPR132', 'CDK5R1', 'CIMAP1B', 'PRIMA1', 'TBR1', 'GRM2', 'FRMPD2', 'MEGF10', 'VAT1L', 'LRP10', 'AEBP1', 'NCALD', 'SOX10', 'CRB2', 'CCDC80', 'CCR5', 'PHGDH', 'NOS1AP', 'GPR37', 'MAST1', 'AMER3', 'CUX2', 'F13A1', 'HIF3A', 'TBL1X', 'SDK2', 'TGFA', 'CD22', 'IQSEC3', 'VSNL1', 'LIMK2', 'CXCR4', 'SHROOM3', 'LILRA2', 'NOTCH3', 'MDH1', 'PLIN4', 'SKAP2', 'CDC42EP1', 'UAP1L1', 'CHD3', 'CTSS', 'TNC', 'PTGER…	['CERCAM', 'CHST3', 'GABRB2', 'MAST1', 'RIMS3', 'TMC6', 'TMEM63A']
IFG_2	MSBB	33	33	9	35	10	89	8	['KANK2', 'A2ML1', 'EPCIP', 'ADAMTS2', 'SLC25A48', 'PCP4L1', 'PRELP', 'ANGPT1', 'RBM3']	['rs7558000', 'rs7558001', 'rs6720741', 'rs8192678', 'rs2219745', 'rs3747742', 'rs9473132', 'rs9395287', 'rs3779607', 'rs3814481', 'rs1865348', 'rs199347', 'rs6945709', 'rs882206', 'rs1053266', 'rs1171830', 'rs2291107', 'rs3825798', 'rs12912286', 'rs12916010', 'rs12437955', 'rs216605', 'rs4341734', 'rs1071644', 'rs3744998', 'rs4315451', 'rs55784632', 'rs3764652', 'rs3752243', 'rs3745842', 'rs3833…	['ADAM10', 'GPNMB', 'BIN1', 'AP4E1', 'ABCA7', 'PLCG2', 'APOE', 'EPG5', 'CD2AP']	['CPVL', 'SELENOP', 'TP53I11', 'SLC12A5', 'WWTR1', 'SIGLEC8', 'ANO6', 'ZYX', 'CD74', 'INPP5D', 'GNG2', 'TLR3', 'EDNRB', 'CARNS1', 'UGT8', 'SHE', 'FAM131B', 'HSPA2', 'SLC44A1', 'CLDN5', 'RAP1GAP', 'TMEM151B', 'BIN1', 'DSP', 'TENT5A', 'MAST1', 'INKA2', 'ENPP6', 'ITGB8', 'EFEMP1', 'FAM83H', 'CACHD1', 'CAV1', 'C3', 'PLCH2', 'CABP1', 'MYH7B', 'TXNIP', 'MEIS3', 'SRGN', 'TEX22', 'HAPLN2', 'HR', 'BGN', '…	['ANO6', 'CP', 'DSP', 'LINC00320', 'PDK4', 'SLC44A1', 'SLC45A3', 'ZFHX3']
IFG_3	MSBB	38	35	11	20	7	63	9	['NWD1', 'NPNT', 'PIRT', 'ITPKB', 'SLC6A9', 'SLC25A48', 'ANGPT1', 'IGSF3', 'SSC5D', 'RBM3', 'ITGA10']	['rs3753275', 'rs6846414', 'rs6460901', 'rs3173615', 'rs2302634', 'rs2302633', 'rs3800842', 'rs3816419', 'rs3816418', 'rs3213975', 'rs6464546', 'rs6954724', 'rs10999947', 'rs3803665', 'rs16947425', 'rs3737378', 'rs2230233', 'rs62095194', 'rs2278792', 'rs7240666']	['RERE', 'CDH23', 'ZNF423', 'DSG2', 'NME8', 'TMEM106B']	['FBXL16', 'NOTCH2', 'NFIC', 'WWTR1', 'BGN', 'TMEM47', 'OBSCN', 'KLK6', 'PRIMA1', 'ARHGAP39', 'LOC124902301', 'SPEG', 'MCHR2', 'MYO10', 'KIAA1755', 'NOTCH1', 'TNFRSF25', 'PLIN4', 'STAT4', 'ADAMTS10', 'STON2', 'AEBP1', 'VIM', 'PAPLN', 'PDE1B', 'PLEKHM2', 'PFKFB3', 'CLDN5', 'REEP3', 'CFAP47', 'APLNR', 'SERPINH1', 'NFATC4', 'FAM163A', 'CCDC88C', 'KCNN3', 'ATOH8', 'DLEC1', 'ERBB2', 'RORB', 'CCN3', 'U…	['ARHGAP39', 'ATOH8', 'ITGB4', 'NFATC4', 'PAPLN', 'PLIN4', 'PLXNB3', 'SBNO2', 'ZNF423']
IFG_4	MSBB	25	25	29	16	7	251	9	['GPRASP2', 'ANGPT2', 'AHNAK', 'NWD1', 'APLNR', 'CRH', 'CNTNAP5-DT', 'PCYOX1L', 'ROBO2', 'SLC6A12', 'PCP4L1', 'GALR1', 'BEX5', 'DUSP1', 'MDGA1', 'ITPKB', 'CSRP1', 'APLN', 'ST6GAL2', 'SLC16A6', 'ITGA10', 'MT1F', 'KANK2', 'PIRT', 'SLC6A9', 'SLC25A48', 'PRELP', 'ANGPT1', 'RBM3']	['rs3737002', 'rs7558000', 'rs7558001', 'rs6720741', 'rs34218488', 'rs1843018', 'rs6460901', 'rs3173615', 'rs2302634', 'rs2302633', 'rs3800842', 'rs1128435', 'rs41305045', 'rs6591561', 'rs12439189', 'rs4888183']	['ADAM10', 'BIN1', 'MS4A4A', 'CR1', 'PLCG2', 'TMEM106B']	['CDKN1C', 'ST18', 'LYVE1', 'GBP1', 'PIRT', 'IL10RA', 'HLA-DMB', 'RGS8', 'MYO1F', 'DAB2', 'STX1B', 'ENC1', 'SYK', 'MS4A6A', 'NEFH', 'SOX10', 'SLC6A9', 'CCDC152', 'ALK', 'ANLN', 'RHOU', 'PLXNC1', 'ABI3', 'PHGDH', 'COL16A1', 'ETNPPL', 'F13A1', 'EMILIN1', 'CELSR1', 'CUX2', 'JUNB', 'TBL1X', 'TGFA', 'LIMK2', 'BCR', 'COL1A2', 'PLPP2', 'NTN1', 'GNAI1', 'HSPA6', 'ACHE', 'ALCAM', 'GADD45B', 'TMEM235', 'CD…	['C1QB', 'CDH19', 'ITGA2', 'PLP1', 'PRR5L', 'RHOU', 'SH3TC2', 'SYNGR2', 'TGFA']
PCC_1	ROSMAP	6	6	54	100	27	2320	9	['SDSL', 'SLC7A2', 'THCAT155', 'SCG2', 'PTPRU', 'ANGPT2', 'SLC5A3', 'LPL', 'SAMD4A', 'LOC116435278', 'SLCO4A1', 'ALDH1A1', 'GFOD1', 'ARL17B', 'MOXD1', 'COL21A1', 'LTF', 'PRDM16-DT', 'SNAP25-AS1', 'EIF2AK3-DT', 'PCP4L1', 'PDYN', 'PDE10A', 'FANCE', 'WDR76', 'FBLN2', 'COL9A1', 'GOLGA7B', 'MYCBPAP', 'ADAMTS2', 'APLN', 'HBA2', 'CD38', 'SLC16A6', 'TNFRSF11B', 'APOBR', 'MDH1B', 'RHCE', 'SLC6A9', 'IRS1',…	['rs41281308', 'rs74147053', 'rs55717455', 'rs73277900', 'rs55743056', 'rs34962598', 'rs17148690', 'rs7131265', 'rs645275', 'rs10871072', 'rs8006497', 'rs3025786', 'rs362389', 'rs108621', 'rs175049', 'rs108622', 'rs398896', 'rs424120', 'rs13712', 'rs175057', 'rs45622433', 'rs28757028', 'rs735452', 'rs175077', 'rs17782839', 'rs17102999', 'rs175080', 'rs28756981', 'rs61977293', 'rs61977295', 'rs129…	['PICALM', 'FNBP4', 'CR1', 'MAP1B', 'MLH3', 'VKORC1', 'HLA-DQA1', 'AP4M1', 'PLCG2', 'APP', 'WWOX', 'TET2', 'TMEM106B', 'CDH23', 'ACE', 'CD2AP', 'SORL1', 'CASP8', 'HP1BP3', 'SLC24A4', 'VCAM1', 'UNC5C', 'CNTNAP2', 'EPG5', 'SPPL2A', 'KCNN4', 'PSEN1']	['LOC105372401', 'GBP1', 'IL10RA', 'RPS2', 'RGS8', 'GIMAP2', 'ALDH1B1', 'HPCA', 'ANKRD29', 'CFAP58-DT', 'PRICKLE1', 'EPHX1', 'STAT4', 'USP43', 'PLCXD3', 'LOXL4', 'CHN1', 'CFAP99', 'ANGPTL4', 'FSCN2', 'C8orf34-AS1', 'CCR10', 'PTGDR2', 'KCNQ1', 'PLCH2', 'FBXO5', 'DRD2', 'UNC13C', 'NCF2', 'SHROOM3', 'DBNDD1', 'TMC2', 'CLVS2', 'GLIPR1', 'NSF', 'SEMA3D', 'ICAM2', 'PIERCE2', 'HHEX', 'CD37', 'SDSL', 'CM…	['CALN1', 'CDH23', 'GABRA3', 'GPR22', 'GPRASP2', 'IL1RAP', 'MAP1B', 'NWD2', 'XK']
PCC_2	ROSMAP	8	8	47	75	27	1598	12	['SDSL', 'SLC7A2', 'THCAT155', 'SCG2', 'PTPRU', 'LPL', 'SLC5A3', 'C4orf19', 'SAMD4A', 'LOC116435278', 'TRIP10', 'LINC01736', 'ALDH1A1', 'GFOD1', 'MOXD1', 'COL21A1', 'PRDM16-DT', 'SNAP25-AS1', 'ROBO2', 'PPDPF', 'PDE10A', 'SLC4A11', 'PLPPR1', 'ADAMTS2', 'HBA2', 'RIDA', 'TEAD2', 'HBA1', 'APOBR', 'ITGA10', 'KANK2', 'MDH1B', 'RHCE', 'EPCIP', 'KCNF1', 'FBN3', 'SLC25A48', 'NGB', 'SST', 'CHRDL1', 'ANGPT1…	['rs11599279', 'rs736716', 'rs736717', 'rs12569374', 'rs1625975', 'rs1665627', 'rs1227038', 'rs41281310', 'rs12218550', 'rs12218559', 'rs12218564', 'rs10999978', 'rs10999979', 'rs6589885', 'rs9740460', 'rs165935', 'rs12890844', 'rs3816717', 'rs8036604', 'rs1955', 'rs17646917', 'rs2289304', 'rs7162562', 'rs72748703', 'rs9927556', 'rs3803665', 'rs8050111', 'rs12596233', 'rs34982954', 'rs2347568', '…	['DSG2', 'TACR3', 'APOC1', 'BIN1', 'ZNF423', 'AP4M1', 'SNCA', 'ABCA7', 'CD33', 'ERN1', 'LRRC25', 'RORA', 'APP', 'CHRNE', 'WWOX', 'CDH23', 'ACE', 'NME8', 'SORL1', 'ALPK2', 'HP1BP3', 'SLC24A4', 'CNTNAP2', 'INPP5D', 'EPG5', 'PSEN1', 'AP4E1']	['MINAR1', 'LOC105372401', 'ANTKMT', 'MAPK15', 'DOCK1', 'RPS2', 'IL1RAPL2', 'TRIM5', 'RGS8', 'SLC26A2', 'RNF43', 'ANO6', 'LOC100506474', 'HPCA', 'PPM1L', 'ANKRD29', 'PRICKLE1', 'EPHX1', 'SSTR3', 'TNFRSF21', 'TEX15', 'RIN1', 'PLCXD2', 'SSBP3', 'RGS14', 'BICDL1', 'INHBA', 'GABRG3', 'NEFH', 'PLCXD3', 'HLA-DOA', 'ADAM10', 'CRABP2', 'KCNT1', 'B3GAT1-DT', 'ZIM2', 'VAMP8', 'FSCN2', 'RAB3C', 'PROCR', 'CC…	['CABP1', 'CHST11', 'EXTL1', 'GNMT', 'IQSEC3', 'RAP1GAP', 'SLC25A23', 'SLC9A5', 'SOHLH1', 'SPEG', 'SPTBN5', 'VWA5B2']
PCC_3	ROSMAP	12	12	39	116	27	1095	7	['SDSL', 'THCAT155', 'SCG2', 'LPL', 'PTPRU', 'C4orf19', 'GAREM2', 'PADI2', 'TOMM70', 'MIR9-1HG', 'GFOD1', 'ADPGK-AS1', 'COL21A1', 'PRDM16-DT', 'SNAP25-AS1', 'ROBO2', 'SLC6A12', 'EIF2AK3-DT', 'APLF', 'PPDPF', 'PDYN', 'PDE10A', 'FANCE', 'WDR76', 'APLN', 'RIDA', 'CD38', 'MDH1B', 'RHCE', 'SLC6A9', 'IRS1', 'KCNF1', 'NGB', 'SLC25A48', 'SST', 'PFKP', 'LOC105376654', 'PCP4L1', 'AQP6']	['rs59843444', 'rs3747862', 'rs10740390', 'rs10762481', 'rs11592462', 'rs10466026', 'rs10823847', 'rs1006307', 'rs7068357', 'rs4747194', 'rs4747195', 'rs10823849', 'rs4747196', 'rs9415051', 'rs4747198', 'rs4747199', 'rs61853675', 'rs4747200', 'rs35996350', 'rs67472071', 'rs7928419', 'rs618679', 'rs601185', 'rs680119', 'rs10792821', 'rs10751133', 'rs655641', 'rs545213', 'rs3862606', 'rs645275', 'r…	['PICALM', 'ANKRD31', 'SHARPIN', 'BIN1', 'ZNF423', 'ZYX', 'VKORC1', 'ABI3', 'PLCG2', 'ABCA7', 'WIPI2', 'VPS53', 'RORA', 'WWOX', 'CDH23', 'NFIC', 'NME8', 'SORL1', 'SPI1', 'CNN2', 'HP1BP3', 'SLC24A4', 'PPARGC1A', 'ADAM10', 'UNC5C', 'CNTNAP2', 'PLCH1']	['LOC105372401', 'FGF5', 'GBP1', 'IL18R1', 'TRIM5', 'MSR1', 'PRLR', 'EPHX1', 'LINC00921', 'RUSC1', 'SSTR3', 'TEX15', 'PLCXD2', 'RIN1', 'SSBP3', 'STAT4', 'KCNAB3', 'LENG9', 'NEFH', 'NOX5', 'CHN1', 'SHARPIN', 'B3GAT1-DT', 'GRIK1', 'VAMP8', 'COL10A1', 'PROCR', 'P2RX7', 'KCNQ1', 'RTN4RL1', 'TPT1', 'RNF144A', 'PLEKHA4', 'APLF', 'AMZ1', 'TMEM120B', 'CYP27A1', 'GLIPR1', 'NSF', 'SEMA3D', 'MAPK8IP3-AS1', …	['ABI3', 'C1orf198', 'CD82', 'EMILIN3', 'KCNC2', 'MKX', 'NEURL1B']
PCC_4	ROSMAP	6	6	47	105	35	2453	12	['SDSL', 'ANGPT2', 'THCAT155', 'SCG2', 'LPL', 'PTPRU', 'C4orf19', 'AHNAK', 'RERG', 'LOC116435278', 'KCNAB1', 'HSPB7', 'ALDH1A1', 'GFOD1', 'MIR9-1HG', 'CRH', 'CNTNAP5-DT', 'PRDM16-DT', 'NPNT', 'SNAP25-AS1', 'IRAK2', 'ROBO2', 'SLC6A12', 'SPRED3', 'PDE10A', 'COLEC12', 'FANCE', 'SLC4A11', 'VGF', 'WDR76', 'PRMT8', 'ADAMTS2', 'LRRC55', 'RIDA', 'MT1F', 'KANK2', 'MDH1B', 'RHCE', 'EPCIP', 'KCNF1', 'FBN3',…	['rs72777665', 'rs2297953', 'rs10999882', 'rs7923245', 'rs1227062', 'rs1227052', 'rs1227051', 'rs11246379', 'rs997154', 'rs362392', 'rs35778179', 'rs12439189', 'rs6494034', 'rs3743266', 'rs17270216', 'rs34324867', 'rs3784609', 'rs58558667', 'rs339995', 'rs9806453', 'rs339998', 'rs2414679', 'rs12912233', 'rs7294', 'rs61742233', 'rs741810', 'rs1052352', 'rs61732970', 'rs2735393', 'rs6500234', 'rs18…	['ADAMTS1', 'TACR3', 'SHARPIN', 'MAP1B', 'APOC1', 'BIN1', 'ZNF423', 'VKORC1', 'HLA-DQA1', 'KCNQ5', 'PLCG2', 'AP2A2', 'FUS', 'WIPI2', 'ERN1', 'USP6NL', 'RORA', 'APP', 'CHRNE', 'WWOX', 'TET2', 'CDH23', 'NFIC', 'ACE', 'NME8', 'C14orf93', 'CASP8', 'HP1BP3', 'SLC24A4', 'PPARGC1A', 'ADAM10', 'CNTNAP2', 'CLU', 'PSEN1', 'RAB10']	['LOC105372401', 'ANTKMT', 'GBP1', 'IL10RA', 'RGS8', 'HPCA', 'ALDH1B1', 'ANKRD29', 'CFAP58-DT', 'PRLR', 'RUSC1', 'MT-ND3', 'GRM2', 'STAT4', 'KCNAB3', 'LOC441239', 'RGS14', 'GTF2IRD2', 'TC2N', 'PLCXD3', 'FILIP1', 'LOXL4', 'CHN1', 'CFAP99', 'DPP3-DT', 'CD248', 'PCDHAC1', 'ATXN7L3', 'SERF1B', 'CCR10', 'PTGDR2', 'PARP8', 'PLCH2', 'ACY3', 'UNC13C', 'NCF2', 'SMPX', 'APLF', 'LILRB3', 'SHROOM3', 'LRRTM4'…	['AP3B2', 'CACNG8', 'CBR3', 'CHD5', 'KCNS3', 'LINC03025', 'LINC03122', 'RPS18P5', 'RUSC1', 'SATB2-AS1', 'STXBP1', 'ZC3HAV1']
PHG_1	MSBB	30	27	11	24	9	43	6	['NWD1', 'LTF', 'ITPKB', 'SAMD4A', 'SLC25A48', 'TEAD2', 'SSC5D', 'PDE10A', 'RBM3', 'PCYOX1L', 'SLC4A11']	['rs1985278', 'rs4844599', 'rs10177176', 'rs3755863', 'rs2946385', 'rs2276322', 'rs1466343', 'rs34485863', 'rs2242027', 'rs3802719', 'rs10999947', 'rs10762480', 'rs3802711', 'rs2293579', 'rs10838709', 'rs10792260', 'rs560573', 'rs4900122', 'rs941650', 'rs4527034', 'rs7199110', 'rs1143686', 'rs4295', 'rs3752237']	['ACE', 'CDH23', 'NME8', 'WWOX', 'CR1', 'PLCG2', 'SLC24A4', 'PSMC3']	['OBSCN', 'EFR3A', 'RIMS3', 'RET', 'ACHE', 'PODXL2', 'PLCB2', 'YJEFN3', 'TNS2', 'SV2C', 'VSIR', 'GRAMD2B', 'SERPINI1', 'SOWAHA', 'SMIM10L2A', 'TNFRSF1B', 'NEFH', 'CHST6', 'ENPP5', 'GJB6', 'PRDX6', 'TMEM106B', 'FLNA', 'PLXNB1', 'APLNR', 'TRIM37', 'IRAG1', 'TPD52L1', 'PHGDH', 'CHGA', 'AHNAK2', 'TRPC5', 'CPLX2', 'ZNF516', 'SLC4A3', 'ATP2B3', 'PDP1', 'PBXIP1', 'GSDMD', 'PARD3', 'MAP3K9', 'ANOS1', 'PK…	['ATP2B3', 'CHGA', 'MAP3K9', 'NEFH', 'PKD1P3', 'PODXL2']
PHG_2	MSBB	9	9	43	25	5	331	5	['SLC7A2', 'GPRASP2', 'AHNAK', 'SCG2', 'ANGPT2', 'NWD1', 'SLC5A3', 'PAK1', 'CHST6', 'SAMD4A', 'CHL1', 'KCNJ10', 'MEIS3', 'CNTNAP5-DT', 'ARL17B', 'B3GAT1-DT', 'PCYOX1L', 'NPNT', 'DHRS11', 'PRKX', 'ROBO2', 'KCNE4', 'SPRED3', 'PDE10A', 'FKBP5', 'QDPR', 'GEM', 'VGF', 'SLC4A11', 'SVOP', 'SCIN', 'ITPKB', 'DDIT4L', 'TEAD2', 'SH2D5', 'PIRT', 'KCNF1', 'PRELP', 'ANGPT1', 'LINC00499', 'PCP4L1', 'SMIM10L2B',…	['rs3737002', 'rs2276579', 'rs72481904', 'rs1060743', 'rs140053128', 'rs3112399', 'rs4720537', 'rs6945709', 'rs4534095', 'rs57735330', 'rs10750931', 'rs6591561', 'rs13712', 'rs175057', 'rs3742780', 'rs175080', 'rs72834729', 'rs373460567', 'rs3838077', 'rs417301', 'rs422803', 'rs370850', 'rs428785', 'rs445784', 'rs434857']	['MLH3', 'BIN1', 'MS4A4A', 'CR1']	['GALNT12', 'MICB', 'COL12A1', 'ST18', 'PSG8-AS1', 'PTPRT', 'CCDC78', 'BNC2', 'PCDHGC3', 'CLDN11', 'NEFM', 'PCDH11X', 'PLCXD2', 'ZNF821', 'RIN1', 'LINC02525', 'BISPR', 'ANKLE1', 'CFAP276', 'NCF4', 'NCALD', 'ASIC2', 'LOXL4', 'TLR6', 'CEL', 'CD248', 'H2AJ', 'DIRAS2', 'F13A1', 'RYR3-DT', 'SLC6A12', 'PBXIP1', 'VSNL1', 'SPTBN5', 'NTN1', 'UNC13C', 'INSM1', 'LINC01600', 'ACHE', 'TMC4', 'SELL', 'GLIPR1',…	['MS4A4A', 'NRG4', 'SELL', 'TSPAN12', 'ZNF821']
PHG_3	MSBB	34	31	46	27	9	304	8	['SLC7A2', 'GPRASP2', 'ANGPT2', 'AHNAK', 'NWD1', 'EMP3', 'CHST6', 'SAMD4A', 'KCNJ10', 'TRIP10', 'GMPR', 'GAREM2', 'GOLGA8B', 'PHYHD1', 'STEAP3', 'SSC5D', 'PCYOX1L', 'NPNT', 'DHRS11', 'ROBO2', 'KCNE4', 'ARMCX5', 'BEX5', 'COLEC12', 'A4GALT', 'FKBP5', 'SLC4A11', 'DUSP1', 'AGFG2', 'SVOP', 'SCIN', 'ITPKB', 'CSRP1', 'PPEF1', 'GAD1', 'APLN', 'TEAD2', 'KANK2', 'PIRT', 'SLC25A48', 'PRELP', 'ANGPT1', 'PCP4…	['rs1889854', 'rs11682128', 'rs2289043', 'rs2454206', 'rs2219745', 'rs2722372', 'rs2598044', 'rs1962038', 'rs6464546', 'rs882206', 'rs3747867', 'rs10762480', 'rs3802711', 'rs10466026', 'rs4747193', 'rs4747194', 'rs4747195', 'rs10823849', 'rs7232', 'rs583791', 'rs10750931', 'rs1699102', 'rs2291107', 'rs3825798', 'rs17855606', 'rs7199110', 'rs4147912']	['CDH23', 'TET2', 'BIN1', 'NME8', 'AP4E1', 'MS4A6A', 'WWOX', 'SORL1']	['ST18', 'TMEM47', 'IL18R1', 'CDCA7', 'ERBB3', 'PCDH11X', 'MEGF10', 'PIEZO1', 'LRP10', 'AEBP1', 'PDE1B', 'HLA-DOA', 'C1orf198', 'CRB2', 'SLC6A15', 'ALPK1', 'ANLN', 'TLR6', 'ANGPTL4', 'RHOU', 'PHGDH', 'CA2', 'TFEC', 'C5AR1', 'LAMB2', 'TPT1', 'COL1A2', 'PLPP2', 'MNDA', 'ALCAM', 'FGF22', 'NPC1', 'PCP4L1', 'PLIN4', 'GABPA', 'TNFRSF1A', 'MAG', 'LTBP1', 'EBF1', 'CD93', 'TMEM123', 'STUM', 'TNC', 'TNS1',…	['ABCA8', 'B2M', 'CLIC4', 'EPS8', 'GLTP', 'LRP10', 'ST18', 'UGT8']
PHG_4	MSBB	67	58	17	39	8	61	4	['GPRASP2', 'NWD1', 'AHNAK', 'PIRT', 'ITPKB', 'CSRP1', 'DHRS11', 'ROBO2', 'CHST6', 'SAMD4A', 'APLN', 'PHYHD1', 'ANGPT1', 'LINC00499', 'PCYOX1L', 'IGSF3', 'PRMT8']	['rs10177176', 'rs9840234', 'rs3755863', 'rs8192678', 'rs250431', 'rs1014001', 'rs2242027', 'rs6945709', 'rs11774417', 'rs4747153', 'rs2293579', 'rs10838709', 'rs560573', 'rs12364988', 'rs1699102', 'rs1614735', 'rs17599340', 'rs72785553', 'rs17855606', 'rs741810', 'rs4295', 'rs4311', 'rs4316', 'rs4321', 'rs4331', 'rs4332', 'rs4343', 'rs4362', 'rs7240666', 'rs3752234', 'rs3752237', 'rs4147912', 'r…	['ACE', 'CDH23', 'FUS', 'NME8', 'SORL1', 'PSMC3', 'CD2AP']	['SYP', 'AGT', 'ST18', 'NOTCH2', 'TMEM47', 'RYR3', 'GSN', 'PNMA8A', 'STX1B', 'ENC1', 'GLRA3', 'GRAMD2B', 'CHD5', 'DLGAP1', 'NPTXR', 'PLXNB1', 'ELOVL4', 'KCNN3', 'TMEM63A', 'SDC4', 'GPR37', 'ITGB4', 'L1CAM', 'ITGB8', 'LINC02884', 'SCN3B', 'PAPLN', 'MYRF', 'YWHAG', 'KLK6', 'GLRX2', 'ANGPT1', 'PPP1R1B', 'CLDND1', 'CD44', 'CD81', 'CLIC4', 'ADAMTS10', 'MAOB', 'HSPB8', 'MAG', 'MAPK4', 'GDA', 'APLNR', '…	['ALDH1L1', 'HSPB8', 'STX1B', 'TNC']
STG_1	MSBB	39	37	8	24	8	43	1	['NWD1', 'SVOP', 'ROBO2', 'SLC25A48', 'KCNJ10', 'CNTNAP5-DT', 'RBM3', 'FKBP5']	['rs11678157', 'rs2289022', 'rs700494', 'rs112463195', 'rs3779607', 'rs3814482', 'rs1124871', 'rs2304361', 'rs6460901', 'rs3173615', 'rs2302634', 'rs2302633', 'rs3800842', 'rs1171830', 'rs2394838', 'rs2166631', 'rs3747867', 'rs10762480', 'rs7191155', 'rs741810', 'rs2287314', 'rs741677', 'rs9956630', 'rs9944810']	['IQCK', 'CDH23', 'ZNF423', 'FUS', 'TMEM106B', 'TMEM184A', 'VPS53']	['HIPK2', 'NFIC', 'MEIS3', 'LINGO1', 'ARHGEF28', 'IGSF21', 'SYNGR1', 'PHYHD1', 'PRKAR1B', 'STX1B', 'TMEM144', 'MAGT1', 'MEGF10', 'TMEM130', 'ADAMTS10', 'TTC39B', 'SDC3', 'CRYAB', 'PDE4A', 'SYTL2', 'PLXNB1', 'CNTD1', 'CCBE1', 'STAC2', 'RAB27B', 'STUM', 'ST8SIA1', 'WNT10B', 'KLC2', 'DAGLA', 'TLCD3B', 'TNS1', 'MICU3', 'SLC25A22', 'MXRA8', 'ADD2', 'ADAM11', 'HIF3A', 'TBL1X', 'NECAB2', 'SLC25A29', 'PL…	['NFIC']
STG_2	MSBB	28	27	9	11	6	55	7	['SLC7A2', 'ANGPT2', 'EPCIP', 'SAMD4A', 'SLC25A48', 'KCNJ10', 'PRELP', 'ANGPT1', 'PCYOX1L']	['rs1962796', 'rs3755863', 'rs8192678', 'rs2946385', 'rs3779607', 'rs2293479', 'rs2405442', 'rs3752752', 'rs3752751', 'rs67450550', 'rs12445580']	['PILRA', 'CDH23', 'AP4M1', 'PLCG2', 'FNBP4']	['AMIGO2', 'SNX10-AS1', 'S1PR3', 'LIFR', 'OBSCN', 'DTX3L', 'DIAPH2', 'MYOF', 'PRIMA1', 'LOC101927401', 'MOBP', 'CRYM', 'BAIAP3', 'COL8A1', 'GNG2', 'ECHDC2', 'PON2', 'ITPRIPL2', 'BAG3', 'TAGLN2', 'ENPP2', 'IL32', 'ENAH', 'RAB10', 'SH3BP2', 'EVC2', 'FLNA', 'PHETA2', 'CD93', 'ANKRD18B', 'PRR5L', 'FMOD', 'LTBP2', 'ANKRD30B', 'FGF1', 'WHRN', 'CERCAM', 'MYO15B', 'TSPAN2', 'FABP7', 'COL7A1', 'PROCR', 'P…	['AMIGO2', 'COL8A1', 'CPED1', 'ENAH', 'PGM5', 'PRR5L', 'SSPOP']
STG_3	MSBB	51	45	12	25	9	100	7	['GPRASP2', 'SVOP', 'PIRT', 'ITPKB', 'ROBO2', 'SAMD4A', 'SLC25A48', 'APLN', 'KCNJ10', 'CNTNAP5-DT', 'FKBP5', 'PCYOX1L']	['rs1889854', 'rs11121172', 'rs1058766', 'rs2946385', 'rs2241743', 'rs34485863', 'rs999885', 'rs4729577', 'rs2293479', 'rs1962038', 'rs6464546', 'rs57735330', 'rs1030526', 'rs7982', 'rs2075443', 'rs16954064', 'rs9807377', 'rs2278792', 'rs12606191', 'rs930232', 'rs3764645', 'rs4622634', 'rs3752237', 'rs67426967', 'rs2302220']	['RERE', 'DSG2', 'AP4M1', 'UNC5C', 'ABCA7', 'CLU', 'CNN2', 'VPS53']	['AGT', 'ATP1B1', 'MFAP4', 'UNC13A', 'MPP7', 'DKFZP434A062', 'TMEM88B', 'ARHGAP39', 'TMEM200B', 'MYLK', 'MCHR2', 'ZDHHC11', 'EPHX1', 'TGM2', 'ZNF25', 'IQANK1', 'HPN', 'NEFM', 'RGS4', 'KIF5A', 'VGLL3', 'CHD5', 'ADH1B', 'PEX5L', 'NPTXR', 'ADPRHL1', 'SLC14A1', 'ABCG1', 'PHF24', 'SUSD5', 'TMEM63A', 'LOC400553', 'PREX1', 'CHGA', 'TPBGL', 'PKD1', 'CHRM3', 'PHLDB1', 'BEST1', 'TSHZ2', 'FSTL4', 'UNC5D', '…	['CHD5', 'KALRN', 'LOC400553', 'PKD1', 'PREX1', 'TNFRSF25', 'UNC5A']
STG_4	MSBB	17	15	30	18	6	244	11	['GPRASP2', 'ANGPT2', 'AHNAK', 'NWD1', 'APLNR', 'CHST6', 'SAMD4A', 'KCNJ10', 'PHYHD1', 'MEIS3', 'PCYOX1L', 'ROBO2', 'ARMCX5', 'BEX5', 'DUSP6', 'FKBP5', 'QDPR', 'SLC4A11', 'VGF', 'SVOP', 'ITPKB', 'CSRP1', 'ST6GAL2', 'MT1F', 'PIRT', 'SLC6A9', 'SLC25A48', 'ANGPT1', 'PCP4L1', 'PRMT8']	['rs3779607', 'rs3814481', 'rs3814482', 'rs1124871', 'rs2304361', 'rs2293479', 'rs2405442', 'rs6464546', 'rs2227310', 'rs2227309', 'rs1143688', 'rs3026101', 'rs11868032', 'rs1143206', 'rs1065482', 'rs1065483', 'rs11209', 'rs4147912']	['PILRA', 'AP4M1', 'PLCG2', 'RABEP1', 'CASP7']	['NUDT4', 'PRKG2', 'MINAR1', 'LOC105372401', 'WDR49', 'WWTR1', 'ST8SIA6', 'RHBDL3', 'RGS8', 'OCLN', 'DIPK2B', 'BASP1-AS1', 'CBLN4', 'LCN15', 'CRH', 'BCAS1', 'ZBTB8B', 'PLEKHO2', 'NGFR', 'MEGF10', 'MPZ', 'CDK14', 'EFCAB5', 'MAN2A1', 'CD38', 'NCALD', 'CALHM5', 'VIM', 'LRRC37A6P', 'RASA4B', 'ZBTB47', 'SMYD2', 'STAC2', 'SERPINH1', 'RHOC', 'RAB27B', 'PTPRK', 'WFIKKN1', 'ERBB2', 'PKMYT1', 'HS6ST3', 'PA…	['ANO2', 'ARAP2', 'CHGB', 'CPNE9', 'CRNDE', 'FENDRR', 'HEYL', 'MAN2A1', 'SHISA6', 'SLC22A6', 'VRK2']
TCX_1	MAYO	5	5	73	20	8	1161	11	['SLC7A2', 'GPRASP2', 'ANGPT2', 'SCG2', 'LPL', 'THCAT155', 'SLC5A3', 'PTPRU', 'EMP3', 'AHNAK', 'APLNR', 'CHST6', 'C4orf19', 'LOC116435278', 'KCNJ10', 'TRIP10', 'GMPR', 'GAREM2', 'TOMM70', 'PHYHD1', 'SLCO4A1', 'SSC5D', 'ALDH1A1', 'LINC01736', 'FOXO4', 'CNTNAP5-DT', 'PCYOX1L', 'COL21A1', 'NWD1', 'LTF', 'A2ML1', 'NPNT', 'IRAK2', 'ROBO2', 'SLC6A12', 'PRKX', 'SPRED3', 'PCP4L1', 'ARMCX5', 'BEX5', 'PDE1…	['rs7425956', 'rs1391440', 'rs7683416', 'rs7670522', 'rs2726518', 'rs2133086', 'rs2454205', 'rs2726519', 'rs9272546', 'rs707951', 'rs9641855', 'rs2290026', 'rs10999953', 'rs4747187', 'rs645275', 'rs3784301', 'rs12916407', 'rs8031702', 'rs7169888', 'rs1563565']	['CDH23', 'INPP5D', 'TET2', 'AP4E1', 'RORA', 'HLA-DQA1', 'NRF1', 'SORL1']	['SMPD4P1', 'TRIM5', 'EEF1DP4', 'LOC100506474', 'ENDOU', 'PPM1L', 'ROM1', 'SCN11A', 'SSTR3', 'ZBTB8B', 'TNFRSF21', 'TEX15', 'GRM2', 'STAT4', 'KCNAB3', 'LOC441239', 'RGS14', 'INHBA', 'LYZ', 'AEBP1', 'NEFH', 'GTF2IRD2', 'SLC6A9', 'USP43', 'DPP3-DT', 'TLR6', 'CD248', 'ZIM2', 'GRIK1', 'FSCN2', 'ENO2', 'PROCR', 'HIF3A', 'GALNT6', 'SPDYE18', 'EFHD1', 'GCKR', 'ARGLU1-DT', 'ACSBG1', 'SMPX', 'APLF', 'LILR…	['ADA2', 'B2M', 'BEX1', 'C1QL3', 'DNAI4', 'FGF17', 'GABRQ', 'NOTCH1', 'NRF1', 'P2RX5-TAX1BP3', 'RPL23AP5']
TCX_2	MAYO	10	10	49	29	10	779	9	['SLC7A2', 'GPRASP2', 'AHNAK', 'THCAT155', 'LPL', 'ANGPT2', 'APLNR', 'NWD1', 'EMP3', 'LOC116435278', 'KCNJ10', 'TRIP10', 'GMPR', 'GAREM2', 'TOMM70', 'SLCO4A1', 'ALDH1A1', 'PCYOX1L', 'A2ML1', 'NPNT', 'SLC6A12', 'KCNE4', 'PDE10A', 'FAM106A', 'A4GALT', 'FKBP5', 'QDPR', 'SLC4A11', 'DUSP1', 'SVOP', 'ITPKB', 'CSRP1', 'GAD1', 'APLN', 'LRRC55', 'TEAD2', 'DUSP4', 'MT1F', 'KANK2', 'HS6ST1', 'SLC6A9', 'EPCI…	['rs6577497', 'rs5850', 'rs1057233', 'rs1542321', 'rs7105851', 'rs10838698', 'rs935914', 'rs35996350', 'rs67472071', 'rs7928419', 'rs4992357', 'rs56030824', 'rs12146565', 'rs3781627', 'rs17788930', 'rs11602339', 'rs34923397', 'rs7927771', 'rs12883151', 'rs4904871', 'rs12890844', 'rs4900122', 'rs7401792', 'rs4900134', 'rs974310', 'rs1124356', 'rs4243222', 'rs4243223', 'rs440446']	['RERE', 'GPNMB', 'SPI1', 'RORA', 'WWOX', 'PLCG2', 'APOE', 'SLC24A4', 'PSMC3', 'FNBP4']	['IRF6', 'HLA-DMB', 'PTPN5', 'LINC01700', 'RGS8', 'ANO6', 'C2orf74', 'HPCA', 'MYO1F', 'PRLR', 'EPHX1', 'GPR6', 'PCDHGC3', 'NRP1', 'MAP7D2', 'STAT4', 'RGS14', 'VAT1L', 'LENG9', 'LYZ', 'PDE1B', 'NEFH', 'AEBP1', 'GNAL', 'TC2N', 'CISH', 'PIEZO2', 'LINC01088', 'SLC6A15', 'EPOP', 'SERPINA5', 'RTN4R', 'TLR6', 'CRABP2', 'CCR5', 'ERICH2-DT', 'THBS2', 'SPRY4', 'CIMAP3', 'AMER3', 'RAB3C', 'CUX2', 'TAFA2', '…	['DDIT4', 'DLGAP3', 'KCNAB2', 'KCNN1', 'PAPLN', 'PNMT', 'PSMC3', 'RTN4R', 'WWOX']
TCX_3	MAYO	7	7	59	37	8	827	10	['SLC7A2', 'GPRASP2', 'THCAT155', 'AHNAK', 'ANGPT2', 'LPL', 'SLC5A3', 'C4orf19', 'EMP3', 'NWD1', 'LOC116435278', 'KCNJ10', 'TRIP10', 'LINC01736', 'GAREM2', 'TOMM70', 'PHYHD1', 'ALDH1A1', 'PCYOX1L', 'BACE2', 'LTF', 'A2ML1', 'NPNT', 'IRAK2', 'ROBO2', 'SLC6A12', 'KCNE4', 'PDE10A', 'SFRP2', 'FAM106A', 'A4GALT', 'FKBP5', 'QDPR', 'SLC4A11', 'C4B', 'SVOP', 'SCIN', 'ITPKB', 'CSRP1', 'GAD1', 'DDIT4L', 'AD…	['rs7584458', 'rs1391440', 'rs2726518', 'rs6879628', 'rs6460895', 'rs6460898', 'rs2043539', 'rs6460902', 'rs7785087', 'rs3823612', 'rs10950393', 'rs10950394', 'rs11509137', 'rs11509153', 'rs6966915', 'rs4721057', 'rs4721058', 'rs4721060', 'rs4721061', 'rs13229988', 'rs5011432', 'rs5011434', 'rs5011436', 'rs3173615', 'rs13237518', 'rs2302634', 'rs1054169', 'rs1548884', 'rs7805419', 'rs10902249', '…	['INPP5D', 'ZNF423', 'TET2', 'AP2A2', 'WWOX', 'SLC24A4', 'TMEM106B', 'MAP1B']	['GALNT12', 'APP', 'SIGLEC14', 'IRF6', 'ANTKMT', 'CFAP57', 'MFAP4', 'PTPRT', 'IL10RA', 'HLA-DMB', 'IL1RAPL2', 'EEF1DP4', 'RGS8', 'GPR6', 'SCN11A', 'CLDN11', 'NRF1', 'HVCN1', 'GRM2', 'STAT4', 'KCNAB3', 'MS4A6A', 'RGS14', 'GNAL', 'USP43', 'CFAP99', 'RTN4R', 'ARID5B', 'CCDC74B', 'LINC00327', 'THBS2', 'GRIK1', 'FREM1', 'FSCN2', 'KCNF1', 'SLC25A48', 'CELSR1', 'KCNN4', 'TAFA2', 'HIF3A', 'PTGDR2', 'LAMB…	['AMZ1', 'GNG2', 'GPR37', 'LOC107984948', 'NKAIN4', 'PLEKHH1', 'PRR18', 'TET2', 'TMEM63A', 'TMTC2']
TCX_4	MAYO	7	7	64	29	9	1128	13	['SLC7A2', 'GPRASP2', 'THCAT155', 'AHNAK', 'ANGPT2', 'LPL', 'SLC5A3', 'PTPRU', 'EMP3', 'NWD1', 'CHST6', 'LOC116435278', 'KCNJ10', 'TRIP10', 'GMPR', 'GAREM2', 'LINC01736', 'SLCO4A1', 'ALDH1A1', 'PCYOX1L', 'BACE2', 'A2ML1', 'NPNT', 'DHRS11', 'IRAK2', 'ROBO2', 'SLC6A12', 'ARMCX5', 'PDE10A', 'FAM106A', 'A4GALT', 'FKBP5', 'QDPR', 'SLC4A11', 'GEM', 'AGFG2', 'DUSP1', 'SVOP', 'ITPKB', 'CSRP1', 'GAD1', 'D…	['rs2736990', 'rs7661876', 'rs4419475', 'rs34656389', 'rs3775002', 'rs5850', 'rs10902249', 'rs108621', 'rs175049', 'rs108622', 'rs398896', 'rs424120', 'rs13712', 'rs175057', 'rs735452', 'rs175077', 'rs175080', 'rs12588868', 'rs2614789', 'rs1147129', 'rs2663553', 'rs1147128', 'rs2306331', 'rs3784301', 'rs12916407', 'rs8031702', 'rs7169888', 'rs1110519', 'rs4147935']	['MLH3', 'GPNMB', 'AP2A2', 'AP4E1', 'UNC5C', 'WWOX', 'ABCA7', 'SNCA', 'SLC24A4']	['GBP1', 'IL1RAPL2', 'RGS8', 'ERBB3', 'GIMAP2', 'MAN1A1', 'EPHX1', 'TGIF1', 'TEX15', 'SSBP3', 'STAT4', 'NEFH', 'AEBP1', 'NOX5', 'HLA-DOA', 'OBSCN-AS1', 'ADAM10', 'CD248', 'SHARPIN', 'ANGPTL4', 'ZIM2', 'GRIK1', 'COL10A1', 'ENO2', 'SERF1B', 'CCR10', 'NEXN', 'PARP8', 'KCNQ1', 'PLCH2', 'GRIA2', 'EFHD1', 'FBXO5', 'ACY3', 'PCOLCE', 'SOX21', 'LINC01600', 'AMZ1', 'SERPINE1', 'TMEM51-AS1', 'HHEX', 'LINC01…	['ADRA2C', 'AHNAK', 'GABRG2', 'LRRTM1', 'PARD3', 'PDP1', 'PTPRZ1', 'RAVER2', 'ROS1', 'RTN4R', 'TESPA1', 'TNFRSF1B', 'TTC23-AS1']
TOTAL	ALL	722	687	183	1325	96	4990	262	['A2ML1', 'A4GALT', 'ADAMTS2', 'ADPGK-AS1', 'AGFG2', 'AHNAK', 'ALDH1A1', 'ANGPT1', 'ANGPT2', 'APLF', 'APLN', 'APLNR', 'APOBR', 'AQP6', 'ARL17B', 'ARMCX5', 'B3GAT1-DT', 'BACE2', 'BEX5', 'C2orf88', 'C4B', 'C4orf19', 'CALB1', 'CD38', 'CD44', 'CHL1', 'CHRDL1', 'CHST6', 'CNTNAP5-DT', 'COL21A1', 'COL24A1', 'COL9A1', 'COLEC12', 'CRH', 'CSRP1', 'DDIT4L', 'DDX11', 'DHRS11', 'DIO2', 'DUSP1', 'DUSP4', 'DUSP…	['rs10005233', 'rs10017280', 'rs10022109', 'rs10028665', 'rs10030217', 'rs10032931', 'rs10043472', 'rs1006307', 'rs10090057', 'rs10097223', 'rs1014001', 'rs10152230', 'rs10163532', 'rs10166461', 'rs10177176', 'rs10194375', 'rs10207628', 'rs10223830', 'rs10226308', 'rs10240503', 'rs10243319', 'rs10250602', 'rs10260487', 'rs10261071', 'rs10262243', 'rs10264127', 'rs10269741', 'rs10270813', 'rs10271…	['ABCA7', 'ABI3', 'ACE', 'ADAM10', 'ADAMTS1', 'ALPK2', 'ANKRD31', 'AP2A1', 'AP2A2', 'AP4E1', 'AP4M1', 'APH1B', 'APOC1', 'APOE', 'APP', 'BIN1', 'BLOC1S3', 'C14orf93', 'CASP7', 'CASP8', 'CCDC6', 'CD2AP', 'CD33', 'CDH23', 'CHRNE', 'CLNK', 'CLU', 'CNN2', 'CNTNAP2', 'CR1', 'CYP11A1', 'DSG2', 'ENAH', 'EPG5', 'ERN1', 'FERMT2', 'FNBP4', 'FUS', 'GPNMB', 'HBEGF', 'HLA-DQA1', 'HP1BP3', 'IL34', 'INPP5D', 'IQ…	['A1BG', 'A2M', 'A2ML1', 'A4GALT', 'AACS', 'AARSD1', 'ABCA1', 'ABCA10', 'ABCA2', 'ABCA4', 'ABCA5', 'ABCA7', 'ABCA8', 'ABCB6', 'ABCC11', 'ABCC12', 'ABCC3', 'ABCC6', 'ABCC8', 'ABCD1', 'ABCG1', 'ABCG4', 'ABCG8', 'ABHD1', 'ABHD12B', 'ABI3', 'ABI3BP', 'ABO', 'ABRACL', 'ABTB2', 'ABTB3', 'ACACB', 'ACADL', 'ACAN', 'ACAP1', 'ACAT2', 'ACE', 'ACHE', 'ACKR1', 'ACOT1', 'ACOT4', 'ACOT7', 'ACOX2', 'ACP5', 'ACP7…	['ABCA8', 'ABCG4', 'ABI3', 'ABTB3', 'ACACB', 'ADA2', 'ADAM12', 'ADAMTS1', 'ADGRL1-AS1', 'ADRA2C', 'AHNAK', 'AKAP5', 'ALDH1L1', 'AMIGO2', 'AMZ1', 'ANO2', 'ANO6', 'AP3B2', 'ARAP2', 'ARHGAP39', 'ATOH8', 'ATP2B3', 'B2M', 'BASP1', 'BEND6', 'BEST1', 'BEX1', 'C1QB', 'C1QL3', 'C1orf198', 'CABP1', 'CACNG8', 'CALN1', 'CBR3', 'CCDC150', 'CD82', 'CDH19', 'CDH23', 'CEND1', 'CERCAM', 'CFAP300', 'CGAS', 'CHD5',…
