## Supplemental Table 2 for "Integrating explainable AI with multiomics systems biology and EHR data mining for personalized drug repurposing in Alzheimer’s disease"

Title: Demographic and Clinical Characteristics of the Pharmacoepidemiologic Cohort
	Promethazine (353,856)	Cyproheptadine (10,877)
Gender
Male	34.90%	35.90%
Female	65.10%	64.10%
Race
White	69.90%	47.30%
Black	10.60%	30.10%
Hispanic	11.30%	14.50%
Asian	3.30%	3.50%
Unknown	4.90%	4.60%
Age
Age = 60-74	24.30%	46.30%
Age >= 75	75.70%	53.70%
Comorbidity
Alcohol abuse	2.30%	5.00%
Blood loss anemia	2.50%	4.80%
Cardiac arrhythmias	24.60%	34.70%
Congestive heart failure	12.90%	23.30%
Coagulopathy	4.90%	8.20%
Chronic pulmonary disease	34.50%	43.70%
Deficiency anemia	11.10%	21.50%
Depression	23.30%	29.10%
Drug abuse	3.40%	6.20%
Fluid and electrolyte disorders	20.90%	34.30%
Hypothyroidism	26.10%	28.10%
Liver disease	10.30%	12.10%
Obesity	20.30%	15.00%
Other neurological disorders	7.20%	15.10%
Paralysis	1.50%	3.40%
Pulmonary circulation disorders	4.70%	8.80%
Psychoses	2.10%	4.00%
Peptic ulcer disease, excluding bleeding	3.00%	4.90%
Peripheral vascular disorders	19.60%	32.90%
Renal failure	13.60%	24.70%
Rheumatoid arthritis/collaged vascular disease	11.60%	14.60%
Valvular disease	17.30%	25.90%
Weight loss	6.90%	32.40%
Falls	10.00%	15.60%
Hearing impairment/loss	11.60%	13.70%
Vision comorbidity	17.10%	24.90%
Diabetes, uncomplicated	16.40%	16.00%
Diabetes, complicated	16.60%	24.60%
No hypertension	26.00%	16.40%
Hypertension, complicated	16.10%	28.40%
Index year
2008-2011	43.90%	32.90%
2012-2015	22.60%	10.60%
2016-2018	19.30%	26.90%
2019-2021	14.20%	29.60%
