## Supplemental Table 3 for "Integrating explainable AI with multiomics systems biology and EHR data mining for personalized drug repurposing in Alzheimer’s disease"

Title: Covariate-adjusted Cox Model Full results: Associations with Alzheimer's Disease.
Variable	Hazard ratio (95% confidence interval)	P-value
Promethazine	0.38 (0.27-0.53)	<0.001
Age >= 75	8.96 (6.04-13.3)	<0.001
Female	1.16 (0.83-1.61)	0.386
Black	1.17 (0.81-1.70)	0.409
Hispanic	0.62 (0.37-1.06)	0.082
Asian	1.04 (0.45-2.39)	0.924
Unknown race	1.68 (0.96-2.94)	0.07
Index year:2012-2015	0.69 (0.45-1.06)	0.092
Index year:2016-2018	0.59 (0.41-0.87)	0.007
Index year:2019-2021	0.40 (0.25-0.63)	<0.001
Diabetes, uncomplicated	0.88 (0.59-1.31)	0.52
Diabetes, complicated	0.90 (0.62-1.30)	0.569
No hypertension	0.90 (0.55-1.46)	0.666
Hypertension, complicated	1.25 (0.85-1.84)	0.253
Alcohol abuse	1.23 (0.56-2.70)	0.601
Blood loss anemia	0.98 (0.52-1.82)	0.937
Cardiac arrhythmias	1.14 (0.82-1.57)	0.438
Congestive heart failure	0.70 (0.48-1.01)	0.058
Coagulopathy	1.02 (0.63-1.65)	0.928
Chronic pulmonary disease	1.00 (0.73-1.35)	0.977
Deficiency anemia	1.12 (0.79-1.60)	0.525
Depression	1.02 (0.74-1.42)	0.891
Drug abuse	1.12 (0.61-2.04)	0.717
Fluid and electrolyte disorders	1.16 (0.83-1.62)	0.374
Hypothyroidism	1.06 (0.78-1.45)	0.709
Liver disease	0.86 (0.53-1.37)	0.52
Obesity	1.29 (0.86-1.93)	0.215
Other neurological disorders	1.82 (1.27-2.59)	<0.001
Paralysis	1.22 (0.65-2.30)	0.533
Pulmonary circulation disorders	0.71 (0.41-1.21)	0.211
Psychoses	2.27 (1.38-3.71)	0.001
Peptic ulcer disease, excluding bleeding	1.01 (0.55-1.86)	0.965
Peripheral vascular disorders	1.00 (0.73-1.38)	0.984
Renal failure	1.08 (0.74-1.58)	0.692
Rheumatoid arthritis/collaged vascular disease	1.11 (0.76-1.61)	0.595
Valvular disease	1.15 (0.82-1.62)	0.42
Weight loss	1.19 (0.85-1.66)	0.313
Fall	1.03 (0.71-1.48)	0.881
Hearing impairment/loss	0.96 (0.65-1.43)	0.858
Vision loss	1.04 (0.76-1.43)	0.794
